# Expression partitioning of duplicate genes at single cell resolution in *Arabidopsis* roots

**DOI:** 10.1101/2020.08.20.260117

**Authors:** Jeremy E. Coate, Andrew D. Farmer, John Schiefelbein, Jeff J. Doyle

**Affiliations:** Department of Biology, Reed College, Portland, OR USA; National Center for Genome Resources, Santa Fe, NM USA; Department of Molecular, Cellular, and Developmental Biology, University of Michigan, Ann Arbor, MI USA; School of Integrative Plant Science, Plant Biology Section, Cornell University, Ithaca, NY USA

**Keywords:** gene duplication, single cell RNA-seq, cell type, cell state, polyploidy, expression subfunctionalization

## Abstract

Gene duplication is a key evolutionary phenomenon, prevalent in all organisms but particularly so in plants, where whole genome duplication (WGD; polyploidy) is a major force in genome evolution. Much effort has been expended in attempting to understand the evolution of duplicate genes, addressing such questions as why some paralogue pairs rapidly return to single copy status whereas, in other pairs, paralogues are retained and may (or may not) diverge in expression pattern or function. The effect of a gene—its site of expression and thus the initial locus of its function—occurs at the level of a cell comprising a single cell type at a given state of the cell’s development. Thus, it is critical to understand the expression of duplicated gene pairs at a cellular level of resolution. Using *Arabidopsis thaliana* root single cell transcriptomic data we identify 36 cell clusters, each representing a cell type at a particular developmental state, and analyze expression patterns of over 11,000 duplicate gene pairs produced by three cycles of polyploidy as well as by various types of single gene duplication mechanisms. We categorize paralogue pairs by their patterns of expression, identifying pairs showing strongly biased paralogue/homoeologue expression in different cell clusters. Notably, the precision of cell-level expression data permits the identification of pairs showing alternate bias, with each paralogue comprising 90% or greater of the pair’s expression in different cell clusters, consistent with subfunctionalization at the cell type or cell state level, and, in some cases, at the level of individual cells. We identify a set of over 7,000 genes whose expression in all 36 cell clusters suggests that the single copy ancestor of each was also expressed in all root cells. With this cell-level expression information we hypothesize that there have been major shifts in expression for the majority of duplicated genes, to different degrees depending, as expected, on gene function and duplication type, but also on the particular cell type and state.
