## Supplemental Table 7 for "Expression partitioning of duplicate genes at single cell resolution in *Arabidopsis* roots"

### Sheet: pct_within_type_paralog_variati
cell_type	duplication class	pct_heterogenous_pairs	overall average
3 Epidermis (N)	alpha	0.35	0.3
3 Epidermis (N)	beta	0.37
3 Epidermis (N)	gamma	0.34
3 Epidermis (N)	proximal	0.2
3 Epidermis (N)	tandem	0.21
3 Epidermis (N)	transposed.gte16Mya	0.36
3 Epidermis (N)	transposed.lt16Mya	0.24
4 Epidermis (H)	alpha	0.27	0.233
4 Epidermis (H)	beta	0.29
4 Epidermis (H)	gamma	0.26
4 Epidermis (H)	proximal	0.17
4 Epidermis (H)	tandem	0.17
4 Epidermis (H)	transposed.gte16Mya	0.29
4 Epidermis (H)	transposed.lt16Mya	0.18
6 Cortex	alpha	0.49	0.41
6 Cortex	beta	0.5
6 Cortex	gamma	0.49
6 Cortex	proximal	0.28
6 Cortex	tandem	0.26
6 Cortex	transposed.gte16Mya	0.49
6 Cortex	transposed.lt16Mya	0.36
7 Endodermis	alpha	0.17	0.143
7 Endodermis	beta	0.17
7 Endodermis	gamma	0.21
7 Endodermis	proximal	0.07
7 Endodermis	tandem	0.09
7 Endodermis	transposed.gte16Mya	0.18
7 Endodermis	transposed.lt16Mya	0.11
8 Epidermis (H)	alpha	0.15	0.126
8 Epidermis (H)	beta	0.16
8 Epidermis (H)	gamma	0.15
8 Epidermis (H)	proximal	0.08
8 Epidermis (H)	tandem	0.08
8 Epidermis (H)	transposed.gte16Mya	0.17
8 Epidermis (H)	transposed.lt16Mya	0.09

### Sheet: count_within_type_paralog_var
cell_type	duplicate_class	heterogenous	non_expressed	fixed_consistent	fixed_alt	balanced	pair_count
3 Epidermis (N)	alpha	heterogeneous	0	1	0	1	124
3 Epidermis (N)	alpha	heterogeneous	1	0	0	1	524
3 Epidermis (N)	alpha	heterogeneous	1	1	0	0	384
3 Epidermis (N)	alpha	heterogeneous	1	1	0	1	87
3 Epidermis (N)	beta	heterogeneous	0	1	0	1	75
3 Epidermis (N)	beta	heterogeneous	1	0	0	1	186
3 Epidermis (N)	beta	heterogeneous	1	0	1	0	1
3 Epidermis (N)	beta	heterogeneous	1	1	0	0	225
3 Epidermis (N)	beta	heterogeneous	1	1	0	1	49
3 Epidermis (N)	gamma	heterogeneous	0	1	0	1	24
3 Epidermis (N)	gamma	heterogeneous	1	0	0	1	68
3 Epidermis (N)	gamma	heterogeneous	1	1	0	0	71
3 Epidermis (N)	gamma	heterogeneous	1	1	0	1	13
3 Epidermis (N)	proximal	heterogeneous	0	1	0	1	11
3 Epidermis (N)	proximal	heterogeneous	1	0	0	1	53
3 Epidermis (N)	proximal	heterogeneous	1	1	0	0	85
3 Epidermis (N)	proximal	heterogeneous	1	1	0	1	9
3 Epidermis (N)	tandem	heterogeneous	0	1	0	1	34
3 Epidermis (N)	tandem	heterogeneous	1	0	0	1	161
3 Epidermis (N)	tandem	heterogeneous	1	1	0	0	239
3 Epidermis (N)	tandem	heterogeneous	1	1	0	1	23
3 Epidermis (N)	transposed.gte16Mya	heterogeneous	0	1	0	1	65
3 Epidermis (N)	transposed.gte16Mya	heterogeneous	1	0	0	1	296
3 Epidermis (N)	transposed.gte16Mya	heterogeneous	1	1	0	0	265
3 Epidermis (N)	transposed.gte16Mya	heterogeneous	1	1	0	1	49
3 Epidermis (N)	transposed.lt16Mya	heterogeneous	0	1	0	1	22
3 Epidermis (N)	transposed.lt16Mya	heterogeneous	1	0	0	1	142
3 Epidermis (N)	transposed.lt16Mya	heterogeneous	1	1	0	0	231
3 Epidermis (N)	transposed.lt16Mya	heterogeneous	1	1	0	1	21
4 Epidermis (H)	alpha	heterogeneous	0	1	0	1	126
4 Epidermis (H)	alpha	heterogeneous	1	0	0	1	371
4 Epidermis (H)	alpha	heterogeneous	1	1	0	0	288
4 Epidermis (H)	alpha	heterogeneous	1	1	0	1	67
4 Epidermis (H)	beta	heterogeneous	0	1	0	1	91
4 Epidermis (H)	beta	heterogeneous	1	0	0	1	133
4 Epidermis (H)	beta	heterogeneous	1	1	0	0	157
4 Epidermis (H)	beta	heterogeneous	1	1	0	1	35
4 Epidermis (H)	gamma	heterogeneous	0	1	0	1	17
4 Epidermis (H)	gamma	heterogeneous	1	0	0	1	60
4 Epidermis (H)	gamma	heterogeneous	1	1	0	0	46
4 Epidermis (H)	gamma	heterogeneous	1	1	0	1	12
4 Epidermis (H)	proximal	heterogeneous	0	1	0	1	11
4 Epidermis (H)	proximal	heterogeneous	1	0	0	1	57
4 Epidermis (H)	proximal	heterogeneous	1	1	0	0	54
4 Epidermis (H)	proximal	heterogeneous	1	1	0	1	8
4 Epidermis (H)	tandem	heterogeneous	0	1	0	1	26
4 Epidermis (H)	tandem	heterogeneous	1	0	0	1	131
4 Epidermis (H)	tandem	heterogeneous	1	1	0	0	176
4 Epidermis (H)	tandem	heterogeneous	1	1	0	1	24
4 Epidermis (H)	transposed.gte16Mya	heterogeneous	0	1	0	1	67
4 Epidermis (H)	transposed.gte16Mya	heterogeneous	1	0	0	1	214
4 Epidermis (H)	transposed.gte16Mya	heterogeneous	1	1	0	0	220
4 Epidermis (H)	transposed.gte16Mya	heterogeneous	1	1	0	1	39
4 Epidermis (H)	transposed.lt16Mya	heterogeneous	0	1	0	1	18
4 Epidermis (H)	transposed.lt16Mya	heterogeneous	1	0	0	1	116
4 Epidermis (H)	transposed.lt16Mya	heterogeneous	1	1	0	0	148
4 Epidermis (H)	transposed.lt16Mya	heterogeneous	1	1	0	1	27
6 Cortex	alpha	heterogeneous	0	1	0	1	52
6 Cortex	alpha	heterogeneous	1	0	0	1	772
6 Cortex	alpha	heterogeneous	1	0	1	1	1
6 Cortex	alpha	heterogeneous	1	1	0	0	609
6 Cortex	alpha	heterogeneous	1	1	0	1	135
6 Cortex	beta	heterogeneous	0	0	1	1	1
6 Cortex	beta	heterogeneous	0	1	0	1	36
6 Cortex	beta	heterogeneous	1	0	0	1	275
6 Cortex	beta	heterogeneous	1	1	0	0	340
6 Cortex	beta	heterogeneous	1	1	0	1	68
6 Cortex	gamma	heterogeneous	0	1	0	1	9
6 Cortex	gamma	heterogeneous	1	0	0	1	94
6 Cortex	gamma	heterogeneous	1	1	0	0	129
6 Cortex	gamma	heterogeneous	1	1	0	1	23
6 Cortex	proximal	heterogeneous	0	1	0	1	9
6 Cortex	proximal	heterogeneous	1	0	0	1	68
6 Cortex	proximal	heterogeneous	1	1	0	0	125
6 Cortex	proximal	heterogeneous	1	1	0	1	19
6 Cortex	tandem	heterogeneous	0	1	0	1	19
6 Cortex	tandem	heterogeneous	1	0	0	1	202
6 Cortex	tandem	heterogeneous	1	1	0	0	287
6 Cortex	tandem	heterogeneous	1	1	0	1	52
6 Cortex	transposed.gte16Mya	heterogeneous	0	1	0	1	23
6 Cortex	transposed.gte16Mya	heterogeneous	1	0	0	1	405
6 Cortex	transposed.gte16Mya	heterogeneous	1	1	0	0	409
6 Cortex	transposed.gte16Mya	heterogeneous	1	1	0	1	71
6 Cortex	transposed.lt16Mya	heterogeneous	0	0	1	1	1
6 Cortex	transposed.lt16Mya	heterogeneous	0	1	0	1	11
6 Cortex	transposed.lt16Mya	heterogeneous	1	0	0	1	192
6 Cortex	transposed.lt16Mya	heterogeneous	1	1	0	0	365
6 Cortex	transposed.lt16Mya	heterogeneous	1	1	0	1	37
7 Endodermis	alpha	heterogeneous	0	1	0	1	40
7 Endodermis	alpha	heterogeneous	1	0	0	1	280
7 Endodermis	alpha	heterogeneous	1	1	0	0	230
7 Endodermis	beta	heterogeneous	0	1	0	1	13
7 Endodermis	beta	heterogeneous	1	0	0	1	117
7 Endodermis	beta	heterogeneous	1	1	0	0	121
7 Endodermis	gamma	heterogeneous	0	1	0	1	10
7 Endodermis	gamma	heterogeneous	1	0	0	1	52
7 Endodermis	gamma	heterogeneous	1	1	0	0	48
7 Endodermis	proximal	heterogeneous	0	1	0	1	2
7 Endodermis	proximal	heterogeneous	1	0	0	1	20
7 Endodermis	proximal	heterogeneous	1	1	0	0	36
7 Endodermis	tandem	heterogeneous	0	1	0	1	14
7 Endodermis	tandem	heterogeneous	1	0	0	1	73
7 Endodermis	tandem	heterogeneous	1	1	0	0	99
7 Endodermis	transposed.gte16Mya	heterogeneous	0	1	0	1	10
7 Endodermis	transposed.gte16Mya	heterogeneous	1	0	0	1	171
7 Endodermis	transposed.gte16Mya	heterogeneous	1	1	0	0	160
7 Endodermis	transposed.lt16Mya	heterogeneous	0	1	0	1	8
7 Endodermis	transposed.lt16Mya	heterogeneous	1	0	0	1	80
7 Endodermis	transposed.lt16Mya	heterogeneous	1	1	0	0	94
8 Epidermis (H)	alpha	heterogeneous	0	1	0	1	17
8 Epidermis (H)	alpha	heterogeneous	1	0	0	1	257
8 Epidermis (H)	alpha	heterogeneous	1	1	0	0	200
8 Epidermis (H)	beta	heterogeneous	0	1	0	1	7
8 Epidermis (H)	beta	heterogeneous	1	0	0	1	109
8 Epidermis (H)	beta	heterogeneous	1	1	0	0	109
8 Epidermis (H)	gamma	heterogeneous	0	1	0	1	2
8 Epidermis (H)	gamma	heterogeneous	1	0	0	1	34
8 Epidermis (H)	gamma	heterogeneous	1	1	0	0	40
8 Epidermis (H)	proximal	heterogeneous	0	1	0	1	1
8 Epidermis (H)	proximal	heterogeneous	1	0	0	1	24
8 Epidermis (H)	proximal	heterogeneous	1	1	0	0	34
8 Epidermis (H)	tandem	heterogeneous	0	1	0	1	6
8 Epidermis (H)	tandem	heterogeneous	1	0	0	1	80
8 Epidermis (H)	tandem	heterogeneous	1	1	0	0	94
8 Epidermis (H)	transposed.gte16Mya	heterogeneous	0	1	0	1	6
8 Epidermis (H)	transposed.gte16Mya	heterogeneous	1	0	0	1	143
8 Epidermis (H)	transposed.gte16Mya	heterogeneous	1	1	0	0	159
8 Epidermis (H)	transposed.lt16Mya	heterogeneous	0	1	0	1	2
8 Epidermis (H)	transposed.lt16Mya	heterogeneous	1	0	0	1	58
8 Epidermis (H)	transposed.lt16Mya	heterogeneous	1	1	0	0	96
3 Epidermis (N)	alpha	homogeneous	0	0	0	1	771
3 Epidermis (N)	alpha	homogeneous	0	1	0	0	496
3 Epidermis (N)	alpha	homogeneous	1	0	0	0	795
3 Epidermis (N)	beta	homogeneous	0	0	0	1	227
3 Epidermis (N)	beta	homogeneous	0	1	0	0	310
3 Epidermis (N)	beta	homogeneous	1	0	0	0	377
3 Epidermis (N)	gamma	homogeneous	0	0	0	1	83
3 Epidermis (N)	gamma	homogeneous	0	1	0	0	118
3 Epidermis (N)	gamma	homogeneous	1	0	0	0	144
3 Epidermis (N)	proximal	homogeneous	0	0	0	1	35
3 Epidermis (N)	proximal	homogeneous	0	1	0	0	98
3 Epidermis (N)	proximal	homogeneous	1	0	0	0	493
3 Epidermis (N)	tandem	homogeneous	0	0	0	1	138
3 Epidermis (N)	tandem	homogeneous	0	1	0	0	226
3 Epidermis (N)	tandem	homogeneous	1	0	0	0	1309
3 Epidermis (N)	transposed.gte16Mya	homogeneous	0	0	0	1	288
3 Epidermis (N)	transposed.gte16Mya	homogeneous	0	1	0	0	309
3 Epidermis (N)	transposed.gte16Mya	homogeneous	1	0	0	0	590
3 Epidermis (N)	transposed.lt16Mya	homogeneous	0	0	0	1	113
3 Epidermis (N)	transposed.lt16Mya	homogeneous	0	1	0	0	266
3 Epidermis (N)	transposed.lt16Mya	homogeneous	1	0	0	0	906
4 Epidermis (H)	alpha	homogeneous	0	0	0	1	909
4 Epidermis (H)	alpha	homogeneous	0	1	0	0	684
4 Epidermis (H)	alpha	homogeneous	1	0	0	0	736
4 Epidermis (H)	beta	homogeneous	0	0	0	1	289
4 Epidermis (H)	beta	homogeneous	0	1	0	0	416
4 Epidermis (H)	beta	homogeneous	1	0	0	0	329
4 Epidermis (H)	gamma	homogeneous	0	0	0	1	93
4 Epidermis (H)	gamma	homogeneous	0	1	0	0	155
4 Epidermis (H)	gamma	homogeneous	1	0	0	0	138
4 Epidermis (H)	proximal	homogeneous	0	0	0	1	50
4 Epidermis (H)	proximal	homogeneous	0	1	0	0	137
4 Epidermis (H)	proximal	homogeneous	1	0	0	0	467
4 Epidermis (H)	tandem	homogeneous	0	0	0	1	180
4 Epidermis (H)	tandem	homogeneous	0	1	0	0	323
4 Epidermis (H)	tandem	homogeneous	1	0	0	0	1270
4 Epidermis (H)	transposed.gte16Mya	homogeneous	0	0	0	1	371
4 Epidermis (H)	transposed.gte16Mya	homogeneous	0	1	0	0	412
4 Epidermis (H)	transposed.gte16Mya	homogeneous	1	0	0	0	539
4 Epidermis (H)	transposed.lt16Mya	homogeneous	0	0	0	1	155
4 Epidermis (H)	transposed.lt16Mya	homogeneous	0	1	0	0	418
4 Epidermis (H)	transposed.lt16Mya	homogeneous	1	0	0	0	819
6 Cortex	alpha	homogeneous	0	0	0	1	540
6 Cortex	alpha	homogeneous	0	1	0	0	217
6 Cortex	alpha	homogeneous	1	0	0	0	855
6 Cortex	beta	homogeneous	0	0	0	1	169
6 Cortex	beta	homogeneous	0	1	0	0	162
6 Cortex	beta	homogeneous	1	0	0	0	399
6 Cortex	gamma	homogeneous	0	0	0	1	52
6 Cortex	gamma	homogeneous	0	1	0	0	53
6 Cortex	gamma	homogeneous	1	0	0	0	161
6 Cortex	proximal	homogeneous	0	0	0	1	17
6 Cortex	proximal	homogeneous	0	1	0	0	31
6 Cortex	proximal	homogeneous	1	0	0	0	515
6 Cortex	tandem	homogeneous	0	0	0	1	91
6 Cortex	tandem	homogeneous	0	1	0	0	108
6 Cortex	tandem	homogeneous	1	0	0	0	1371
6 Cortex	transposed.gte16Mya	homogeneous	0	0	0	1	176
6 Cortex	transposed.gte16Mya	homogeneous	0	1	0	0	128
6 Cortex	transposed.gte16Mya	homogeneous	1	0	0	0	650
6 Cortex	transposed.lt16Mya	homogeneous	0	0	0	1	63
6 Cortex	transposed.lt16Mya	homogeneous	0	1	0	0	87
6 Cortex	transposed.lt16Mya	homogeneous	1	0	0	0	945
7 Endodermis	alpha	homogeneous	0	0	0	1	857
7 Endodermis	alpha	homogeneous	0	1	0	0	624
7 Endodermis	alpha	homogeneous	1	0	0	0	1150
7 Endodermis	beta	homogeneous	0	0	0	1	290
7 Endodermis	beta	homogeneous	0	1	0	0	363
7 Endodermis	beta	homogeneous	1	0	0	0	546
7 Endodermis	gamma	homogeneous	0	0	0	1	91
7 Endodermis	gamma	homogeneous	0	1	0	0	117
7 Endodermis	gamma	homogeneous	1	0	0	0	203
7 Endodermis	proximal	homogeneous	0	0	0	1	47
7 Endodermis	proximal	homogeneous	0	1	0	0	110
7 Endodermis	proximal	homogeneous	1	0	0	0	569
7 Endodermis	tandem	homogeneous	0	0	0	1	165
7 Endodermis	tandem	homogeneous	0	1	0	0	220
7 Endodermis	tandem	homogeneous	1	0	0	0	1559
7 Endodermis	transposed.gte16Mya	homogeneous	0	0	0	1	370
7 Endodermis	transposed.gte16Mya	homogeneous	0	1	0	0	326
7 Endodermis	transposed.gte16Mya	homogeneous	1	0	0	0	825
7 Endodermis	transposed.lt16Mya	homogeneous	0	0	0	1	141
7 Endodermis	transposed.lt16Mya	homogeneous	0	1	0	0	289
7 Endodermis	transposed.lt16Mya	homogeneous	1	0	0	0	1089
8 Epidermis (H)	alpha	homogeneous	0	0	0	1	714
8 Epidermis (H)	alpha	homogeneous	0	1	0	0	484
8 Epidermis (H)	alpha	homogeneous	1	0	0	0	1509
8 Epidermis (H)	beta	homogeneous	0	0	0	1	264
8 Epidermis (H)	beta	homogeneous	0	1	0	0	304
8 Epidermis (H)	beta	homogeneous	1	0	0	0	657
8 Epidermis (H)	gamma	homogeneous	0	0	0	1	71
8 Epidermis (H)	gamma	homogeneous	0	1	0	0	83
8 Epidermis (H)	gamma	homogeneous	1	0	0	0	291
8 Epidermis (H)	proximal	homogeneous	0	0	0	1	42
8 Epidermis (H)	proximal	homogeneous	0	1	0	0	66
8 Epidermis (H)	proximal	homogeneous	1	0	0	0	617
8 Epidermis (H)	tandem	homogeneous	0	0	0	1	128
8 Epidermis (H)	tandem	homogeneous	0	1	0	0	191
8 Epidermis (H)	tandem	homogeneous	1	0	0	0	1631
8 Epidermis (H)	transposed.gte16Mya	homogeneous	0	0	0	1	253
8 Epidermis (H)	transposed.gte16Mya	homogeneous	0	1	0	0	264
8 Epidermis (H)	transposed.gte16Mya	homogeneous	1	0	0	0	1037
8 Epidermis (H)	transposed.lt16Mya	homogeneous	0	0	0	1	114
8 Epidermis (H)	transposed.lt16Mya	homogeneous	0	1	0	0	206
8 Epidermis (H)	transposed.lt16Mya	homogeneous	1	0	0	0	1225
