## Supplemental Table 9 for "Expression partitioning of duplicate genes at single cell resolution in *Arabidopsis* roots"

### Sheet: Sheet1
class	gene_pair_count	unbiased_RCC_count	biased_dominant_RCC_count	biased_nondominant_RCC_count	pct_biased_RCC	pct_called_RCC
alpha.non-RCC-u_pairs	1411	9505	5567	84	0.37	0.3
alpha.RCC-u_pairs	1685	31887	17772	63	0.36	0.82
beta.non-RCC-u_pairs	665	3214	3565	71	0.53	0.29
beta.RCC-u_pairs	755	11043	11012	85	0.5	0.81
gamma.non-RCC-u_pairs	261	1522	1291	21	0.46	0.3
gamma.RCC-u_pairs	244	3277	3765	10	0.54	0.8
proximal.non-RCC-u_pairs	624	1291	1329	18	0.51	0.12
proximal.RCC-u_pairs	150	1184	2914	8	0.71	0.76
tandem.non-RCC-u_pairs	1711	3483	3654	40	0.51	0.12
tandem.RCC-u_pairs	410	4461	6925	19	0.61	0.77
transposed.gte16Mya.non-RCC-u_pairs	991	5813	3432	82	0.38	0.26
transposed.gte16Mya.RCC-u_pairs	870	12871	11296	55	0.47	0.77
transposed.lt16Mya.non-RCC-u_pairs	1208	2944	3718	25	0.56	0.15
transposed.lt16Mya.RCC-u_pairs	485	4645	8814	23	0.66	0.77
combined	11470	97140	85054	604	0.47	0.44
